# A user-friendly single-nucleus RNA sequencing pipeline to identify alterations in gene expression in small brain circuits

**DOI:** 10.64898/2026.07.28.741316

**Authors:** GS Stephens, D Alcantara-Gonzalez, HE Scharfman

## Abstract

Single-cell or single-nucleus RNA sequencing are common methods to investigate gene expression. However, to clarify the genes in specific types of cells in a small circuit there are limitations to current approaches. Here we present modifications to standard protocols to overcome the limitations and do so in a manner that will be accessible to novices. Then the modified methods are applied to a question about a small area of the brain, the dentate gyrus (DG) of the mouse, where information about cell types was of interest. The question arose from data acquired in a mouse model of Alzheimer’s disease where early hyperactivity of the principal cells, granule cells (GCs), was identified that was difficult to explain by existing data. Therefore, we investigated altered gene expression in GCs, and other DG cell types that influence GCs, to identify putative mechanisms. Validations of the modified methods are addressed, comparisons are made to other methods, and comparisons of mouse and human data are presented.
