## Supplementary material for "A user-friendly single-nucleus RNA sequencing pipeline to identify alterations in gene expression in small brain circuits": STable1 SOCTS table and rationales

### Sheet: FIGPREP
Supplementary Table 1: Details of marker gene selection for Suite of Cell Type Sorters in mouse DG
DG Suite	Markers, Rationales, & Sources
Mature DGCs	Prox1+ & Dkk3-: Keep Mature DGCs, exclude all other DG cells and pyramidal cells if present
Immature DGCs	Neurod1+ & Col19a1- & Sox9- & Prox1- & Sox2-: Keep Immature DGCs, respectively exclude Mossy Cells, Radial Glia, Mature DGCs, and Neural Progenitors
Mossy Cells	Col19a1+ (D+V) AND/OR Nmb+ (Dorsal) AND/OR Calb2+ (Ventral) & Prox1- & Vip-: Keep dorsal and ventral Mossy Cells, exclude Mature DGCs and Calb2+/VIP+/CCK+ basket cells
CCK+ Interneurons	CCK+ & Gad1+ AND/OR Gad2+ & Neurod2- & Prox1-: Keep CCK+ Interneurons of all kinds, exclude excitatory neurons in general, exclude Mature DGCs if Neurod2 insufficient alone to do so
SST+ Interneurons	Gad1+ AND/OR Gad2+ AND/OR VGAT+ AND SST+ AND/OR Sox6+ & Pvalb- & Neurod1- & Prox1-: Keep only SST+ neurons (Sox6 is specific label for SST and PV neurons, but not CCK)
PV+ Interneurons	Gad1+ AND/OR Gad2+ AND/OR VGAT+ AND Pvalb+ AND/OR Sox6+ & SST- & Neurod1- & Prox1-: Keep only PV+ neurons (Sox6 is specific label for SST and PV neurons, but not CCK)
Astrocytes	Nfia+ & Sox9+ & Aldh1l1+ AND/OR Gfap+: Keep all Astrocytes regardless of developmental stage (as a result, some Radial Glia unavoidable), exclude all other cell types not expressing markers
Microglia	Iba1+ AND/OR P2ry12+ AND/OR Sdk1+ & Mbp- & Olig2-: Keep only microglia of all main subtypes
Oligodendrocytes	Sox10+ AND/OR Olig2+ AND/OR Mbp+ & NeuN- & Prox1- & Ncam1-: Keep all cells of oligodendrocyte lineage, exclude excitatory neurons (DGCs & others can express myelin basic protein)
Mature DGCs	Rationale for Positive or Negative Marker Gene Selection	Allen Brain Atlas ISH	References Cited
Prox1+	Prox1 is a classic, highly specific marker for Mature DGCs	https://mouse.brain-map.org/experiment/show/73520980	Iwano et al., 2012, Cembrowski et al., 2016, Franjic et al., 2022 and da Rocha et al., 2025.
Dkk3-	Dkk3 is a broadly expressed marker for mouse hippocampal and/or DG cells that are not Mature DGCs	https://mouse.brain-map.org/experiment/show/79556605	Cembrowski et al., 2016 and Martin Flores et al., 2024.
Immature DGCs	Rationale for Positive or Negative Marker Gene Selection	Allen Brain Atlas ISH	References Cited
Neurod1+	Neurod1 is an excitatory neuronal marker that is induced by loss of Sox2 levels in Immature DGCs as they transition from progenitor cells	https://mouse.brain-map.org/experiment/show/75650865	Gao et al., 2019 and Kuwabara et al., 2019.
Col19a1-	Excitatory DG neurons that are not Immature DGCs can express Neurod1; Col19a1 is robust marker of Mossy Cells	https://mouse.brain-map.org/experiment/show/74658066	Was thought to be interneuron marker (Su et al., 2010) due to coexpression with GABA markers, but Col19a1 specific in mossy cells (Cembrowski et al., 2016), which can express GABAergic markers (Gonzalez-Reyes et al., 2019).
Sox9-	Removed here for added specificity, Sox9 is a positive marker of radial glia, astrocytes, and some oligodendrocytic cells	https://mouse.brain-map.org/experiment/show/1422	Sun et al., 2017 and Huang et al., 2023.
Prox1-	Prox1 is a highly specific positive marker for Mature DGCs, which also express Neurod1	https://mouse.brain-map.org/experiment/show/73520980	Iwano et al., 2012, Cembrowski et al., 2016, Franjic et al., 2022 and da Rocha et al., 2025.
Sox2-	Sox2 is expressed by neural progenitors up until they have transitioned into Immature DGCs and not after	https://mouse.brain-map.org/experiment/show/77280331	Gao et al., 2019 and Kuwabara et al., 2019.
Mossy Cells	Rationale for Positive or Negative Marker Gene Selection	Allen Brain Atlas ISH	References Cited
Col19a1+	Col19a1 is a robust and specific marker of Mossy Cells in both dorsal and ventral DG	https://mouse.brain-map.org/experiment/show/74658066	Was thought to be interneuron marker (Su et al., 2010) due to coexpression with GABA markers, but Col19a1 specific in mossy cells (Cembrowski et al., 2016), which can express GABAergic markers (Gonzalez-Reyes et al., 2019).
Nmb+	Nmb is a robust and specific marker of Mossy Cells in dorsal and not ventral DG	https://mouse.brain-map.org/experiment/show/71836874	Cembrowski et al., 2016.
Calb2+	Calb2 is a robust and specific marker of Mossy Cells from mid-ventral to ventral DG	https://mouse.brain-map.org/experiment/show/79556662	Fujise et al., 1997 and Cembrowski et al., 2016.
Prox1-	Prox1 is a classic, highly specific marker for Mature DGCs, subtracted since neuroblasts and immature neurons can co-express Calb2 and Prox1	https://mouse.brain-map.org/experiment/show/73520980	Iwano et al., 2012, Cembrowski et al., 2016, Franjic et al., 2022 and da Rocha et al., 2025.
Vip-	A subset of CCK+ basket cells may express both Calb2 and Vip; removing Vip is precise way of subtracting out those cells	https://mouse.brain-map.org/experiment/show/77371835	Gulyas et al., 1996.
CCK+ Interneurons	Rationale for Positive or Negative Marker Gene Selection	Allen Brain Atlas ISH	References Cited
Cck+	Cck is a robust and specific marker of CCK+ Interneurons	https://mouse.brain-map.org/experiment/show/77869074	Savanthrapadian et al., 2014 and da Rocha et al., 2025.
Gad1+	Gad1 and/or Gad2 should be expressed in all CCK+ Interneurons, but may be found in other neuron types in DG	https://mouse.brain-map.org/experiment/show/479	Fischer et al., 2021.
Gad2+	Gad1 and/or Gad2 should be expressed in all CCK+ Interneurons, but may be found in other neuron types in DG	https://mouse.brain-map.org/experiment/show/79591669	Fischer et al., 2021.
Neurod2-	Neurod2 is the most specific and sensitive marker of excitatory vs inhibitory neurons for snRNA-seq	https://mouse.brain-map.org/experiment/show/75651126	Fischer et al., 2021.
Prox1-	Prox1 is a classic, highly specific marker for Mature DGCs, removed as added precaution to ensure Mature DGCs excluded	https://mouse.brain-map.org/experiment/show/73520980	Iwano et al., 2012, Cembrowski et al., 2016, Franjic et al., 2022 and da Rocha et al., 2025.
SST+ Interneurons	Rationale for Positive or Negative Marker Gene Selection	Allen Brain Atlas ISH	References Cited
Sst+	Sst is a robust and specific marker of SST+ Interneurons	https://mouse.brain-map.org/experiment/show/1001	Savanthrapadian et al., 2014 and da Rocha et al., 2025.
Gad1+	Gad1 and/or Gad2 should be expressed in all SST+ Interneurons, but may be found in granule cells	https://mouse.brain-map.org/experiment/show/479	Cabezas et al., 2013 and Fischer et al., 2021.
Gad2+	Gad1 and/or Gad2 should be expressed in all SST+ Interneurons, but may be found in granule cells	https://mouse.brain-map.org/experiment/show/79591669	Cabezas et al., 2013 and Fischer et al., 2021.
Slc32a1/VGAT+	Slc32a1 added as a positive but less specific marker of interneurons in order to ensure all SST+ cells detected if using Sox6	https://mouse.brain-map.org/experiment/show/1098	Xu et al., 2022.
Sox6+	Sox6 is expressed in both SST+ and PV+ Interneurons (not CCK+); can be used as proxy marker to ensure full detection	https://mouse.brain-map.org/experiment/show/71488807	Batista-Brito et al., 2010, Ayhan et al., 2022 and Methi et al., 2024.
Pvalb-	Pvalb is a specific marker of PV+ Interneurons; can be difficult to detect in snRNA-seq due to cytoplasmic transcript location	https://mouse.brain-map.org/experiment/show/1001	Batista-Brito et al., 2010, Bakken et al., 2018, Ayhan et al., 2022 and Methi et al., 2024.
Neurod1-	Neurod1 is an excitatory neuronal marker that is induced by loss of Sox2 levels in Immature DGCs as they transition from progenitor cells	https://mouse.brain-map.org/experiment/show/75650865	Gao et al., 2019 and Kuwabara et al., 2019.
Prox1-	Prox1 is a classic, highly specific marker for Mature DGCs	https://mouse.brain-map.org/experiment/show/73520980	Iwano et al., 2012, Cembrowski et al., 2016, Franjic et al., 2022 and da Rocha et al., 2025.
PV+ Interneurons	Rationale for Positive or Negative Marker Gene Selection	Allen Brain Atlas ISH	References Cited
Pvalb+	Pvalb is a specific marker of PV+ Interneurons; can be difficult to detect in snRNA-seq due to cytoplasmic transcript location	https://mouse.brain-map.org/experiment/show/79556738	Batista-Brito et al., 2010, Bakken et al., 2018, Ayhan et al., 2022 and Methi et al., 2024.
Gad1+	Gad1 and/or Gad2 should be expressed in all PV+ Interneurons, but may be found in granule cells types	https://mouse.brain-map.org/experiment/show/479	Cabezas et al., 2013 and Fischer et al., 2021.
Gad2+	Gad1 and/or Gad2 should be expressed in all PV+ Interneurons, but may be found in granule cells types	https://mouse.brain-map.org/experiment/show/79591669	Cabezas et al., 2013 and Fischer et al., 2021.
Slc32a1/VGAT+	Slc32a1 added as a positive but less specific marker of interneurons in order to ensure all PV+ cells detected if using Sox6	https://mouse.brain-map.org/experiment/show/1098	Xu et al., 2022.
Sox6+	Sox6 is expressed in both SST+ and PV+ Interneurons (not CCK+); can be used as proxy marker to ensure full detection	https://mouse.brain-map.org/experiment/show/71488807	Batista-Brito et al., 2010, Ayhan et al., 2022 and Methi et al., 2024.
Sst-	Sst is a robust and specific marker of SST+ Interneurons, which also express Sox6	https://mouse.brain-map.org/experiment/show/1001	Savanthrapadian et al., 2014 and da Rocha et al., 2025.
Neurod1-	Neurod1 is an excitatory neuronal marker that is induced by loss of Sox2 levels in Immature DGCs as they transition from progenitor cells	https://mouse.brain-map.org/experiment/show/75650865	Gao et al., 2019 and Kuwabara et al., 2019.
Prox1-	Prox1 is a classic, highly specific marker for Mature DGCs	https://mouse.brain-map.org/experiment/show/73520980	Iwano et al., 2012, Cembrowski et al., 2016, Franjic et al., 2022 and da Rocha et al., 2025.
Astrocytes	Rationale for Positive or Negative Marker Gene Selection	Allen Brain Atlas ISH	References Cited
Nfia+	Nfia should be co-expressed with Sox9 and Aldh1l1 in all cells of astrocytic lineage (can't remove radial glia - caveat)	https://mouse.brain-map.org/experiment/show/70919059	Huang et al., 2022.
Sox9+	Sox9 should be co-expressed with Nfia and Aldh1l1 in all cells of astrocytic lineage (can't remove radial glia - caveat)	https://mouse.brain-map.org/experiment/show/1422	Huang et al., 2022.
Aldh1l1+	Aldh1l1 should be co-expressed with Nfia and Sox9 in all cells of astrocytic lineage (can't remove radial glia - caveat)	https://mouse.brain-map.org/experiment/show/1724	Huang et al., 2022.
Gfap+	Gfap is expressed in all cells of astrocytic lineage even if the other transcipts can't all be detected within same cell	https://mouse.brain-map.org/experiment/show/79591671	Huang et al., 2022.
Microglia	Rationale for Positive or Negative Marker Gene Selection	Allen Brain Atlas ISH	References Cited
Aif1/Iba1+	Microglia hard to detect with only one marker, but a panel of most effective microglial markers is Iba1, P2ry12, or Sdk1	https://mouse.brain-map.org/experiment/show/75080249	Kenkhuis et al., 2022 and dePaula-Silva et al., 2019.
P2ry12+	Microglia hard to detect with only one marker, but a panel of most effective microglial markers is Iba1, P2ry12, or Sdk1	https://mouse.brain-map.org/experiment/show/112203915	Kenkhuis et al., 2022 and dePaula-Silva et al., 2019.
Sdk1+	Microglia hard to detect with only one marker, but a panel of most effective microglial markers is Iba1, P2ry12, or Sdk1	https://mouse.brain-map.org/experiment/show/69873469	Kenkhuis et al., 2022 and dePaula-Silva et al., 2019.
Mbp-	Ensure that no oligodendrocyte lineage cells are captured by any of the positive marker genes	https://mouse.brain-map.org/experiment/show/112202838	Huang et al., 2022.
Olig2-	Ensure that no oligodendrocyte lineage cells are captured by any of the positive marker genes	https://mouse.brain-map.org/experiment/show/2448	Huang et al., 2022.
Oligodendrocytes	Rationale for Positive or Negative Marker Gene Selection	Allen Brain Atlas ISH	References Cited
Sox10+	All cells of oligodendrocytic lineage should be detectable with a panel of Sox10, Olig2, or Mbp expression to detect them	https://mouse.brain-map.org/experiment/show/79556652	Huang et al., 2022.
Olig2+	All cells of oligodendrocytic lineage should be detectable with a panel of Sox10, Olig2, or Mbp expression to detect them	https://mouse.brain-map.org/experiment/show/2448	Huang et al., 2022.
Mbp+	All cells of oligodendrocytic lineage should be detectable with a panel of Sox10, Olig2, or Mbp expression to detect them	https://mouse.brain-map.org/experiment/show/112202838	Huang et al., 2022.
Rbfox3/NeuN-	Dentate granule cells can express Mbp; NeuN used as negative marker alongside Prox1 and Ncam1 to remove DGCs	No ISH experiment in ISH Atlas	Landry et al., 1996 and Chartampila et al., 2024.
Prox1-	Dentate granule cells can express Mbp; Prox1 used as negative marker alongside NeuN and Ncam1 to remove DGCs	https://mouse.brain-map.org/experiment/show/73520980	Landry et al., 1996, Iwano et al., 2012, Cembrowski et al., 2016, Franjic et al., 2022 and da Rocha et al., 2025.
Ncam1-	Dentate granule cells can express Mbp; Ncam1 used as negative marker alongside NeuN and Prox1 to remove DGCs	https://mouse.brain-map.org/experiment/show/80342134	Landry et al., 1996 and Overstreet et al., 2004.
	Supplementary References for STable 1
	Allen Institute for Brain Science. (2004). Allen Mouse Brain Atlas. https://mouse.brain-map.org/
	Allen Institute for Brain Science. (2011). Allen Reference Atlas - Mouse Brain. https://atlas.brain-map.org
	Ayhan, F., Kulkarni, A., Berto, S., Sivaprakasam, K., Douglas, C., Lega, B.C., and Konopka, G. (2021). Resolving cellular and molecular diversity along the hippocampal anterior-to-posterior axis in humans. Neuron 109, 2091-2105 e2096. 10.1016/j.neuron.2021.05.003.
	Bakken, T.E., Hodge, R.D., Miller, J.A., Yao, Z., Nguyen, T.N., Aevermann, B., Barkan, E., Bertagnolli, D., Casper, T., Dee, N., et al. (2018). Single-nucleus and single-cell transcriptomes compared in matched cortical cell types. PLoS One 13, e0209648. 10.1371/journal.pone.0209648.
	Batista-Brito, R., Rossignol, E., Hjerling-Leffler, J., Denaxa, M., Wegner, M., Lefebvre, V., Pachnis, V., and Fishell, G. (2009). The cell-intrinsic requirement of Sox6 for cortical interneuron development. Neuron 63, 466-481. 10.1016/j.neuron.2009.08.005.
	Cabezas, C., Irinopoulou, T., Cauli, B., and Poncer, J.C. (2013). Molecular and functional characterization of GAD67-expressing, newborn granule cells in mouse dentate gyrus. Front Neural Circuits 7, 60. 10.3389/fncir.2013.00060.
	Cembrowski, M.S., Wang, L., Sugino, K., Shields, B.C., and Spruston, N. (2016). Hipposeq: a comprehensive RNA-seq database of gene expression in hippocampal principal neurons. Elife 5, e14997. 10.7554/eLife.14997.
	Chartampila, E., Elayouby, K.S., Leary, P., LaFrancois, J.J., Alcantara-Gonzalez, D., Jain, S., Gerencer, K., Botterill, J.J., Ginsberg, S.D., and Scharfman, H.E. (2024). Choline supplementation in early life improves and low levels of choline can impair outcomes in a mouse model of Alzheimer's disease. Elife 12, RP89889. 10.7554/eLife.89889.
	da Rocha, J.F., Lance, M.L., Luo, R., Schlachter, P., Moreira, L., Iqbal, M.A., Kuhn, P., Gardner, R.S., Valaris, S., Islam, M.R., et al. (2025). Protective exercise responses in the dentate gyrus of Alzheimer's disease mouse model revealed with single-nucleus RNA-sequencing. Nat Neurosci. 10.1038/s41593-025-01971-w.
	DePaula-Silva, A.B., Gorbea, C., Doty, D.J., Libbey, J.E., Sanchez, J.M.S., Hanak, T.J., Cazalla, D., and Fujinami, R.S. (2019). Differential transcriptional profiles identify microglial- and macrophage-specific gene markers expressed during virus-induced neuroinflammation. J Neuroinflammation 16, 152. 10.1186/s12974-019-1545-x.
	Fischer, S., and Gillis, J. (2021). How many markers are needed to robustly determine a cell's type? iScience 24, 103292. 10.1016/j.isci.2021.103292.
	Franjic, D., Skarica, M., Ma, S., Arellano, J.I., Tebbenkamp, A.T.N., Choi, J., Xu, C., Li, Q., Morozov, Y.M., Andrijevic, D., et al. (2022). Transcriptomic taxonomy and neurogenic trajectories of adult human, macaque, and pig hippocampal and entorhinal cells. Neuron 110, 452-469 e414. 10.1016/j.neuron.2021.10.036.
	Fujise, N., Liu, Y., Hori, N., and Kosaka, T. (1998). Distribution of calretinin immunoreactivity in the mouse dentate gyrus: II. Mossy cells, with special reference to their dorsoventral difference in calretinin immunoreactivity. Neuroscience 82, 181-200. 10.1016/s0306-4522(97)00261-3.
	Gao, Z., Ure, K., Ables, J.L., Lagace, D.C., Nave, K.A., Goebbels, S., Eisch, A.J., and Hsieh, J. (2009). Neurod1 is essential for the survival and maturation of adult-born neurons. Nat Neurosci 12, 1090-1092. 10.1038/nn.2385.
	Gonzalez-Reyes, L.E., Chiang, C.C., Zhang, M., Johnson, J., Arrillaga-Tamez, M., Couturier, N.H., Reddy, N., Starikov, L., Capadona, J.R., Kottmann, A.H., and Durand, D.M. (2019). Sonic Hedgehog is expressed by hilar mossy cells and regulates cellular survival and neurogenesis in the adult hippocampus. Sci Rep 9, 17402. 10.1038/s41598-019-53192-4.
	Gulyas, A.I., Hajos, N., and Freund, T.F. (1996). Interneurons containing calretinin are specialized to control other interneurons in the rat hippocampus. J Neurosci 16, 3397-3411. 10.1523/JNEUROSCI.16-10-03397.1996.
	Huang, H., He, W., Tang, T., and Qiu, M. (2023). Immunological Markers for Central Nervous System Glia. Neurosci Bull 39, 379-392. 10.1007/s12264-022-00938-2.
	Iwano, T., Masuda, A., Kiyonari, H., Enomoto, H., and Matsuzaki, F. (2012). Prox1 postmitotically defines dentate gyrus cells by specifying granule cell identity over CA3 pyramidal cell fate in the hippocampus. Development 139, 3051-3062. 10.1242/dev.080002.
	Kenkhuis, B., Somarakis, A., Kleindouwel, L.R.T., van Roon-Mom, W.M.C., Hollt, T., and van der Weerd, L. (2022). Co-expression patterns of microglia markers Iba1, TMEM119 and P2RY12 in Alzheimer's disease. Neurobiol Dis 167, 105684. 10.1016/j.nbd.2022.105684.
	Kuwabara, T., Hsieh, J., Muotri, A., Yeo, G., Warashina, M., Lie, D.C., Moore, L., Nakashima, K., Asashima, M., and Gage, F.H. (2009). Wnt-mediated activation of NeuroD1 and retro-elements during adult neurogenesis. Nat Neurosci 12, 1097-1105. 10.1038/nn.2360.
	Landry, C.F., Ellison, J.A., Pribyl, T.M., Campagnoni, C., Kampf, K., and Campagnoni, A.T. (1996). Myelin basic protein gene expression in neurons: developmental and regional changes in protein targeting within neuronal nuclei, cell bodies, and processes. J Neurosci 16, 2452-2462. 10.1523/JNEUROSCI.16-08-02452.1996.
	Lein, E.S., Hawrylycz, M.J., Ao, N., Ayres, M., Bensinger, A., Bernard, A., Boe, A.F., Boguski, M.S., Brockway, K.S., Byrnes, E.J., et al. (2007). Genome-wide atlas of gene expression in the adult mouse brain. Nature 445, 168-176. 10.1038/nature05453.
	Martin Flores, N., Podpolny, M., McLeod, F., Workman, I., Crawford, K., Ivanov, D., Leonenko, G., Escott-Price, V., and Salinas, P.C. (2024). Downregulation of Dickkopf-3, a Wnt antagonist elevated in Alzheimer's disease, restores synapse integrity and memory in a disease mouse model. Elife 12, RP89453. 10.7554/eLife.89453.
	Methi, A., Islam, M.R., Kaurani, L., Sakib, M.S., Kruger, D.M., Pena, T., Burkhardt, S., Liebetanz, D., and Fischer, A. (2024). A Single-Cell Transcriptomic Analysis of the Mouse Hippocampus After Voluntary Exercise. Mol Neurobiol 61, 5628-5645. 10.1007/s12035-023-03869-9.
	Overstreet, L.S., Hentges, S.T., Bumaschny, V.F., de Souza, F.S., Smart, J.L., Santangelo, A.M., Low, M.J., Westbrook, G.L., and Rubinstein, M. (2004). A transgenic marker for newly born granule cells in dentate gyrus. J Neurosci 24, 3251-3259. 10.1523/JNEUROSCI.5173-03.2004.
	Savanthrapadian, S., Meyer, T., Elgueta, C., Booker, S.A., Vida, I., and Bartos, M. (2014). Synaptic properties of SOM- and CCK-expressing cells in dentate gyrus interneuron networks. J Neurosci 34, 8197-8209. 10.1523/JNEUROSCI.5433-13.2014.
	Su, J., Gorse, K., Ramirez, F., and Fox, M.A. (2010). Collagen XIX is expressed by interneurons and contributes to the formation of hippocampal synapses. J Comp Neurol 518, 229-253. 10.1002/cne.22228.
	Sun, W., Cornwell, A., Li, J., Peng, S., Osorio, M.J., Aalling, N., Wang, S., Benraiss, A., Lou, N., Goldman, S.A., and Nedergaard, M. (2017). SOX9 Is an Astrocyte-Specific Nuclear Marker in the Adult Brain Outside the Neurogenic Regions. J Neurosci 37, 4493-4507. 10.1523/JNEUROSCI.3199-16.2017.
	Xu, J., Jo, A., DeVries, R.P., Deniz, S., Cherian, S., Sunmola, I., Song, X., Marshall, J.J., Gruner, K.A., Daigle, T.L., et al. (2022). Intersectional mapping of multi-transmitter neurons and other cell types in the brain. Cell Rep 40, 111036. 10.1016/j.celrep.2022.111036.
